# RAISS: Robust and Accurate imputation from Summary Statistics

**DOI:** 10.1101/502880

**Authors:** Hanna Julienne, Huwenbo Shi, Bogdan Pasaniuc, Hugues Aschard

## Abstract

**Motivation:** Multi-trait analyses using public summary statistics from genome-wide association studies (GWAS) are becoming increasingly popular. A constraint of multi-trait methods is that they require complete summary data for all traits. While methods for the imputation of summary statistics exist, they lack precision for genetic variants with small effect size. This is benign for univariate analyses where only variants with large effect size are selected a posteriori. However, it can lead to strong p-value inflation in multi-trait testing. Here we present a new approach that improve the existing imputation methods and reach a precision suitable for multi-trait analyses.

**Results:** We fine-tuned parameters to obtain a very high accuracy imputation from summary statistics. We demonstrate this accuracy for small size-effect variants on real data of 28 GWAS. We implemented the resulting methodology in a python package specially designed to efficiently impute multiple GWAS in parallel.

**Availability:** The python package is available at: https://gitlab.pasteur.fr/statistical-genetics/raiss, its accompanying documentation is accessible here http://statistical-genetics.pages.pasteur.fr/raiss/.
