## Supplementary Tables for "RAISS: Robust and Accurate imputation from Summary Statistics"

### Sheet: Supplementary table 1
Outcome	Consortium	#IND	cases	cont	#SNP	Bin	Ns	Ref	Data link
Height	GIANT	253288	-	-	2550858	cont	yes	Wood et al, 2014	https://www.broadinstitute.org/collaboration/giant/index.php/GIANT_consortium_data_files
BMI		339224	-	-	2554637	cont	yes	Locke et al, 2015
Hip		145456	-	-	2559738	cont	yes	Shungin et al. 2015
WC		153948	-	-	2565406	cont	yes
WHR		212216	-	-	2560781	cont	yes
TC	GLG	100184	-	-	2692413	cont	yes	Teslovich et al. 2010	http://csg.sph.umich.edu/abecasis/public/lipids2010/
HDL-C		99900	-	-	2692429	cont	yes
LDL-C		95454	-	-	2692464	cont	yes
TG		96598	-	-	2692560	cont	yes
Fasting glucose	MAGIC	46186	-	-	2470477	cont	no	Dupuis et al. 2010
Fasting insulin		46186	-	-	2461106	cont	no
HOMA-B		46186	-	-	2456945	cont	no		http://www.magicinvestigators.org/downloads/
HOMA-IR		46186	-	-	2458073	cont	no
2h-glucose		15234	-	-	2401709	cont	no	Saxena et al. 2010
Insulin secretion		5318	-	-	~2.5M	cont	no	Prokopenko et al. 2014
Fasting proinsulin		10701	-	-	2496073	cont	no	Strawbridge et al. 2011
HbA1c		46368	-	-	2576679	cont	no	Soranzo et al. 2010
forearm BMD	GEFOS	32965	-	-	9955365	cont	no	Zheng et al. 2015	http://www.gefos.org/?q=content/data-release-2015
Neck BMD		32965	-	-	10586901	cont	no
lumbar spine BMD		32965	-	-	10582868	cont	no
Childhood Asthma	Gabriel	26475	10365	16110	567589	bin	no	Moffatt et al. 2010	http://www.cng.fr/gabriel/results.html
Rheumatoid arthritis	RA	54284	14361	43923	8747962	bin	no	Okada et al. 2014	http://plaza.umin.ac.jp/~yokada/datasource/software.htm
IBD	IIBDGC	34652	12882	21770	12716084	bin	no	Jostin et al. 2012	http://www.ibdgenetics.org/
Crohn’s disease		21447	6299	15148	12276505	bin	no
Ulcerative Colitis		27994	7211	20783	12255196	bin	no
BIP	PGC	16731	7481	9250	2427220	bin	no	Sklar et al. 2011
MDD		18759	9240	9519	1235109	bin	no	Ripke et al, 2013	http://www.med.unc.edu/pgc/downloads
Schizophrenia		150064	36989	113075	9444230	bin	no	Ripke et al, 2014

### Sheet: Supplementary table 2
trait	chrom	correlation	fraction filtered
z_GIANT_HEIGHT	chr22	0.97	0.212619
z_GIANT_BMI	chr22	0.96	0.210323
z_GIANT_HIP	chr22	0.96	0.216815
z_GIANT_WC	chr22	0.96	0.223991
z_GIANT_WHR	chr22	0.95	0.231221
z_GLG_LDL	chr22	0.96	0.219285
z_GLG_HDL	chr22	0.96	0.206652
z_GLG_TC	chr22	0.96	0.230852
z_GLG_TG	chr22	0.95	0.227518
z_PGC_SCZ	chr22	0.97	0.211435
z_PGC_BIP	chr22	0.96	0.227232
z_PGC_MDD	chr22	0.94	0.317277
z_GEFOS_BMD-FOREARM	chr22	0.95	0.161019
z_GEFOS_BMD-NECK	chr22	0.9	0.216707
z_GEFOS_BMD-SPINE	chr22	0.91	0.203704
z_GABRIEL_ASTHMA	chr22	0.91	0.510695
z_IIBDGC_IBD	chr22	0.96	0.219923
z_IIBDGC_CD	chr22	0.96	0.22246
z_IIBDGC_UC	chr22	0.96	0.218548
z_RA_RA	chr22	0.97	0.231477
z_MAGIC_FAST-GLUCOSE	chr22	0.95	0.216211
z_MAGIC_FAST-INSULIN	chr22	0.96	0.212893
z_MAGIC_HOMA-B	chr22	0.96	0.229773
z_MAGIC_HOMA-IR	chr22	0.95	0.226699
z_MAGIC_2HGLU-ADJBMI	chr22	0.96	0.195909
z_MAGIC_IS	chr22	0.96	0.249138
z_MAGIC_FPI	chr22	0.96	0.212774
z_MAGIC_HBA1C	chr22	0.95	0.206563
